# This must be the place: deep learning local adaptation

**DOI:** 10.64898/2026.09.16.752190

**Authors:** Jordan Rodriguez, Richard Cronn, Silas Tittes, Andrew D. Kern

## Abstract

Climate change is increasingly disrupting the relationship between locally adapted populations and the environments in which they evolved, creating an urgent need for tools that connect genomic variation to climate. Common-garden and provenance trials remain the gold standard for characterizing local adaptation, but their time and resource requirements limit how broadly they can be applied. Genomic approaches provide a complementary path. Genotype–environment association (GEA) methods identify environmentally associated loci. Machine-learning models have also shown that geographic origin can be predicted directly from genotypes. Here we introduce `EcoLocator`, a supervised deep neural network that jointly predicts geographic location and climate of origin from genotypes. Through extensive simulations we demonstrate that `EcoLocator` accurately recovers geographic location and environment of origin from genotype data, and, with SHAP-based feature attribution, identifies adaptive loci more reliably than benchmark GEA methods. We apply our method to coastal Douglas-fir (*Pseudotsuga menziesii* var. *menziesii*), where `EcoLocator` predicts geographic origin (*R*^2^ = 0.75–0.83) and climate of origin (*R*^2^ = 0.52–0.72) under leave-one-out cross-validation. Notably, we find that climate predicted directly from genotypes outperforms climate inferred by first predicting geographic origin, showing that `EcoLocator` captures genotype–climate signal that cannot be recovered from geography alone. Our prediction errors fall within the tolerances used in existing seed-transfer guidelines, demonstrating that `EcoLocator`’s predictions are ready for practical application, and our approach is readily extendable to other species and conservation contexts.
