## Supplementary Data 1 for "This must be the place: deep learning local adaptation"

sampleID	y	x	MCMT	MSP	SHM	pred_x	pred_y	pred_MCMT	pred_MSP	pred_SHM
RC01_A10_5144	47.781	-120.79	-3.3	126	141.4	-120.42656545748454	47.28325216325378	-3.609368745710241	123.30201238926628	131.81493750950284
RC01_A11_5170	46.886	-121.093	-2.5	153	101.8	-120.6686688944833	47.59552136499034	-3.943116157367964	139.28189039133164	120.6502910875599
RC01_A12_6012	45.089	-123.746	4.5	275	59.2	-123.62191618658905	44.64831411151199	4.288978749827126	326.121843349302	48.71788225151276
RC01_A1_1019	43.942	-122.644	4.4	267	74.0	-123.01834924809316	44.11967827926827	4.273459665608816	319.70649723891745	57.44068302222736
RC01_A4_1080	46.358	-122.518	2.6	362	47.7	-123.42864516984064	47.00706192579226	2.8643665342081155	355.18005751616624	49.0941881138199
RC01_A5_1103	45.3	-121.752	-1.2	366	41.1	-122.34885949131278	43.75560675541593	1.4094197985966403	223.8583974917053	84.68403341701574
RC01_A6_5055	48.892	-121.853	0.7	404	40.2	-121.76378629767368	48.49003837603198	0.9819026292695784	525.8183056415369	22.235984768275088
RC01_A7_5074	46.324	-121.629	-1.0	275	55.9	-122.1060589809844	46.26097328626785	2.8084352636849603	286.5246574818805	61.604172100739305
RC01_A8_5097	48.471	-121.209	0.0	352	51.4	-121.32068221267204	48.4293652148627	0.5012680465831205	410.3981605310784	46.43576883054834
RC01_A9_5113	48.359	-121.44	-0.4	441	37.8	-121.48777217019564	48.38057359774192	0.8410986729106988	432.5830851235007	38.4537145076663
RC01_B10_5148	47.84	-120.688	-2.9	99	189.5	-120.535412973047	47.75669634805248	-3.9355011238731534	132.29335054759784	120.97699719615728
RC01_B11_5173	46.957	-120.971	-4.0	158	88.9	-121.0028004487244	47.17158776066721	-3.196106818400198	156.99881368315724	102.32190614791396
RC01_B12_6015	45.182	-123.859	3.9	398	39.5	-123.77475077027316	44.42600283357664	4.56743856501171	328.37869012667545	53.04089647985896
RC01_B1_1024	44.303	-122.847	4.6	213	90.6	-123.64497544438936	43.31673727997357	5.501467508472121	264.81272345047825	69.38313202519191
RC01_B2_1050	45.017	-122.545	3.5	314	56.7	-122.53573619493852	44.44494340753909	3.107781575347632	315.4069293413563	55.725237430609496
RC01_B3_1070	46.027	-122.578	2.6	365	49.5	-123.30157032015948	46.50082058735626	2.7432435416756773	356.7605083037055	49.32735779257285
RC01_B4_1081	46.408	-122.626	3.6	291	61.7	-123.1353009216448	46.6223866250407	3.257330357573239	434.7647192139829	38.66166364086232
RC01_B5_1105	46.764	-121.799	-0.3	401	38.9	-123.13541374094258	43.25813810382042	4.002082804216117	214.3144042431636	89.81075332498537
RC01_B6_5058	48.232	-121.547	-0.3	475	34.3	-121.6020171359788	48.15734156390215	1.309860971266103	432.544012677456	37.67796279625414
RC01_B7_5075	46.308	-121.912	-0.8	366	40.2	-122.10596390251902	45.05119866575647	0.9351970076223408	354.975872535072	45.97749657677736
RC01_B8_5100	48.261	-121.398	0.2	424	41.9	-121.5838918485017	47.97993338133344	0.4451012576788364	469.18284169373385	34.7370375622489
RC01_B9_5115	47.396	-121.548	0.1	505	31.5	-121.7333177841179	48.5229842422823	1.329102987689892	444.1194245234045	32.777412436379095
RC01_C10_5150	47.54	-120.807	-3.9	138	117.9	-120.46563321737744	47.66539635777463	-4.259329004564132	124.15377095582284	126.86222656372205
RC01_C11_5177	46.658	-121.269	-2.6	125	123.2	-120.78111409128203	47.35883058644976	-4.180347001471674	145.95459412009063	99.16738000040264
RC01_C12_6024	44.16	-123.73	5.1	277	68.2	-123.52244599378892	44.16208464059898	5.004569451433497	280.6970994996909	63.22601117059232
RC01_C1_1025	44.311	-122.777	4.5	257	74.9	-123.11451840523084	44.0463372203951	4.500109691967066	292.21173305517743	63.62343160094381
RC01_C2_1052	44.987	-122.454	3.2	344	48.7	-122.64476560740152	43.84739148520272	3.721361593439736	218.62290975224775	95.20052056097096
RC01_C3_1071	46.038	-122.428	0.8	569	28.9	-123.30573703663224	46.495656259351016	3.637676945402944	447.3602739894712	34.34141795284107
RC01_C4_1083	46.526	-122.349	2.6	324	53.6	-123.38656793029288	46.822812115551685	3.4595877809673583	441.3646271834481	38.46713040998232
RC01_C5_1109	48.921	-121.924	-0.2	415	37.3	-122.00089222287988	45.81812751941818	2.3899096902764043	316.64870381954574	52.466127057262
RC01_C6_5060	46.442	-121.873	2.4	297	59.2	-121.90208707368322	46.908784089657416	1.9301770079280056	326.46429830612453	53.11297054584946
RC01_C7_5079	46.119	-122.004	1.1	387	46.0	-122.28689146816276	46.32552717366914	2.2008583670388058	391.1462748220235	42.23807477779029
RC01_C8_5104	48.519	-121.242	-0.3	352	49.3	-121.39089827453869	48.42291390367568	0.3951789688079743	505.722304659331	28.25396618953374
RC01_C9_5128	47.082	-121.455	-2.8	263	53.0	-121.72544123600652	47.71061301085682	0.7559251279429542	403.0632681857197	37.805441200892446
RC01_D10_5151	47.845	-120.883	-3.3	150	112.6	-120.75676537724148	47.30921242026444	-3.5906645172725824	137.00012799838177	113.26944468262027
RC01_D11_5180	47.035	-121.291	-3.6	208	66.5	-120.73988202219904	47.54723721453656	-3.759882080417266	142.66029553531857	113.32886000323154
RC01_D12_6026	42.506	-124.266	7.4	323	57.9	-123.53156226330194	43.45275493740513	4.9412635734061965	292.5992309878806	69.08492223762731
RC01_D1_1026	44.414	-122.672	4.0	247	77.0	-122.97663555381746	45.25934015995462	3.6773560454566807	330.3073298153751	54.080344939433296
RC01_D2_1056	44.986	-122.27	2.1	428	38.8	-122.5958684165926	45.41849961916223	1.6167850583200312	358.89403102487034	49.77042726113761
RC01_D3_1072	46.081	-122.539	1.8	426	41.1	-122.00481254154894	46.86181400922844	2.299441588128884	393.9802704990742	46.02227808027793
RC01_D4_1084	46.672	-122.208	1.8	379	42.3	-123.25423996528136	46.9063325472911	3.5696715829466643	380.4525351788609	40.127111330526255
RC01_D5_1110	48.917	-121.692	0.8	507	31.7	-122.8792831663854	43.07139812809051	3.411852384327392	217.03548262079727	89.6258561407961
RC01_D6_5061	46.553	-121.767	2.5	240	76.1	-122.86549316430576	46.75218783922628	3.0373660168940946	382.93462126501055	41.68122777774112
RC01_D7_5080	46.162	-121.871	0.3	346	48.9	-122.06950978182056	45.79936862852933	1.5064878286201386	341.5420231218304	53.65717278072254
RC01_D8_5105	48.409	-121.798	1.0	644	25.2	-121.62452034297216	48.26727450129508	1.1733163018171044	441.7272490446508	36.40245315547901
RC01_D9_5134	47.191	-121.369	-1.9	318	46.7	-121.45671932147296	47.52898739358182	-0.2755803086158961	339.63869267093185	49.52631168923085
RC01_E10_5157	47.107	-120.851	-2.2	138	126.1	-121.32208241350789	47.48699172040207	-2.0651502210396866	297.8099125183771	39.275992671379925
RC01_E11_5181	47.033	-121.299	-3.8	223	60.4	-121.1050409464018	47.34851652747155	-3.7064296618593136	186.3482989248704	83.00953876022739
RC01_E12_6034	42.02	-124.109	6.5	233	79.4	-122.69945894709905	42.90914967353845	2.5024269537851604	259.09845853633	78.40531037087277
RC01_E1_1029	44.537	-122.517	3.3	387	45.7	-122.6908245661324	44.29862813789692	4.128352210205653	290.4491303985756	66.2455495573797
RC01_E2_1059	45.207	-122.25	3.5	369	47.9	-122.32254405185688	44.66067119787983	2.935836827693868	331.6796522320071	52.64895573879715
RC01_E3_1074	46.506	-122.172	3.1	315	57.0	-122.1232862311781	47.15517361724984	2.7449188507793805	360.5743270429708	44.17143005068425
RC01_E4_1086	46.877	-122.173	2.3	352	46.8	-121.56738844387998	48.31949108184764	0.4535188136296786	465.7801130846987	33.03827221342867
RC01_E5_1112	47.91	-121.311	-1.5	462	38.2	-121.62783830292076	48.37834282424888	1.2053434056805592	466.9661719475994	37.10332381149189
RC01_E6_5066	46.527	-121.663	-0.5	279	55.0	-121.95641887462396	47.384919103092194	2.314636641212857	368.6973361885895	46.95052471465647
RC01_E8_5107	48.839	-121.897	0.6	414	38.8	-121.61820152482564	48.08290866173634	1.177311038478492	477.5049032703607	33.79282942398013
RC01_E9_5136	47.669	-120.354	-3.4	100	187.6	-120.63658644746576	47.65557528560354	-3.1879140957591385	127.04001448074264	120.16004713150716
RC01_F10_5165	47.175	-121.101	-2.1	193	85.3	-120.88955109383268	47.2640639792887	-3.5459343669763976	140.38763175065142	102.61721724509786
RC01_F11_5182	46.508	-121.265	-3.3	127	113.8	-120.89743606374428	47.33857579288634	-3.381219108893684	159.4497435935021	103.2417486325898
RC01_F12_6049	42.763	-124.069	6.2	251	73.9	-123.04824486959927	43.576502865013815	4.30663420371157	231.13848041453195	90.5245127251568
RC01_F1_1032	44.565	-122.38	2.7	370	48.1	-122.48930281282422	44.08668797064036	4.236167174798601	280.41810050092056	68.57258568744052
RC01_F2_1060	45.208	-122.25	3.5	365	48.5	-122.89709550853024	45.18853666519661	3.9564922624507153	337.7033339356757	50.83426576775668
RC01_F3_1075	46.189	-122.636	2.0	391	44.9	-122.02778800859822	47.18187865212001	2.690844654927864	364.72649246740775	47.16090616683286
RC01_F4_1090	46.984	-122.176	2.9	328	51.3	-122.04464140906803	47.59977653007908	1.685523443353322	460.49029420865565	39.51040048582663
RC01_F5_1116	43.168	-124.38	7.8	197	78.3	-123.5913807655096	43.39347384389598	4.642141317446997	241.7790621264357	79.13278455601768
RC01_F6_5068	46.723	-121.858	0.3	365	44.8	-122.23439176785486	46.66407103458377	1.8655177461248116	395.5897900165353	39.192162711789166
RC01_F7_5091	46.132	-121.663	-1.9	372	38.8	-121.92992574954252	46.01329122030206	1.300632695773467	332.3685410863332	53.660442970384445
RC01_F8_5108	48.064	-121.292	-2.5	487	35.4	-121.53364884530512	48.19418871303008	0.8905136741353821	446.3052280817548	35.334273492148576
RC01_F9_5137	47.813	-120.454	-4.1	115	147.9	-120.56059299501796	47.81271452665955	-3.5334612004526047	133.55538601690537	146.50723080059544
RC01_G10_5167	47.15	-121.208	-2.4	281	55.0	-120.84320046553412	47.55401354862139	-2.9108918471926595	174.59176892789463	117.53495137908868
RC01_G11_5205	47.912	-121.083	-3.5	342	45.9	-120.76928962541756	47.580100510474	-3.7746496266784986	143.72040125376842	109.36932761714549
RC01_G12_6050	42.811	-124.295	6.9	353	49.3	-123.40279299418276	43.44673497764244	4.55203687328844	208.97712436932284	91.09922686042364
RC01_G1_1044	44.849	-122.363	2.8	368	44.9	-123.19789930901872	43.668406273486994	4.442484876169495	263.51667851352687	74.7744037048893
RC01_G2_1061	45.122	-122.072	2.9	298	61.2	-122.13244510490593	44.92315112876345	2.448996125014753	313.6017300567326	51.99938325852057
RC01_G3_1076	46.141	-122.556	1.9	394	44.5	-123.35626923135344	46.94122612240331	2.936919808672508	385.0558984640181	43.19124288187433
RC01_G4_1094	47.13	-121.658	-0.3	296	52.1	-122.3857961534754	46.93031042455013	2.541653927825811	433.4328389126101	44.938945347529625
RC01_G6_5069	46.631	-121.743	0.4	334	48.8	-123.32686944422552	46.80468037240996	3.0668455550192806	440.6665339699383	39.99441639684402
RC01_G7_5094	48.618	-121.391	0.6	346	50.6	-121.4286530473597	48.379180051494494	0.659619016130931	417.95931996613575	35.53735988128615
RC01_G8_5109	48.075	-121.388	-1.6	550	29.1	-121.50042385635292	48.40627314757656	1.1077344470294614	453.82317899630624	35.99781619018156
RC01_G9_5138	47.847	-120.311	-5.4	128	125.2	-120.73371759575932	47.36577152227839	-3.942494948836018	127.91089289992068	123.84515123888612
RC01_H10_5169	46.918	-121.134	-2.7	176	86.5	-121.04619017670596	47.090131394374296	-3.462201567575626	119.84479488515971	113.90255080970812
RC01_H11_5206	47.183	-120.543	-4.4	135	114.7	-120.61708031123489	47.6779381183846	-4.181157083291215	157.87321545622123	107.67132844465088
RC01_H12_6053	42.687	-124.23	6.3	467	40.3	-123.37620977228758	43.33817458381439	4.614318814344282	283.35380095032207	69.64141494234826
RC01_H1_1046	44.849	-122.424	2.5	382	42.2	-123.26675835339827	44.20386877003028	4.7302637270941705	331.3304881552531	57.28687983002538
RC01_H2_1066	45.448	-122.15	3.0	380	49.2	-122.9401213884855	44.50184324016302	3.811532659554155	263.0149378215561	66.3111321388478
RC01_H3_1078	46.307	-122.453	2.5	369	46.8	-123.65476970722158	46.76539799589933	3.539249241858725	403.9851051260754	39.41545594002824
RC01_H4_1099	48.011	-121.782	1.9	506	33.8	-121.71962399923672	48.11726637110183	1.110493405909346	447.0906359167988	36.871189761855575
RC01_H5_1118	43.221	-123.907	6.0	279	63.9	-123.08261782249812	43.813217051676105	4.291517761143479	244.22710586107144	81.89116464656549
RC01_H6_5070	46.355	-121.798	-0.3	328	49.0	-121.95164932903262	46.93926974485049	1.6883438069191925	410.9589294681393	37.46736365365199
RC01_H7_5095	48.621	-121.388	0.4	354	48.7	-121.61759362011544	48.35700909386739	0.8642806164705619	477.5484789297056	35.98965769037137
RC01_H8_5111	48.048	-121.476	-1.2	677	24.2	-121.87824072824456	47.749328086839306	1.3708650892998868	432.218878547643	41.23767144936363
RC01_H9_5141	47.719	-120.522	-4.3	140	114.2	-120.7087184718852	47.612892525306215	-3.840791107385996	140.85556245586594	119.12953931550398
RC02_A10_SN8284	47.098	-123.855	4.2	378	42.8	-123.87467092839871	47.12067448707524	4.143595814902017	396.72460044208685	41.25152953753338
RC02_A11_SN8742	46.484	-123.562	2.9	489	33.3	-123.70737314641522	46.567405615122624	3.7691666607818735	447.013856488339	37.17050248468899
RC02_A12_5030	48.189	-121.497	0.8	436	41.8	-121.63102958433426	48.31274112174224	1.0546232620801763	437.5842820167933	41.33857483952744
RC02_A1_6056	42.885	-123.879	4.3	258	67.2	-122.89525902059373	43.90281948423658	3.679684061642724	286.6065797502554	67.41915605028765
RC02_A2_6095	44.121	-124.075	5.5	327	51.1	-123.58004034837498	43.776881095501416	4.957567611855762	239.2340295933875	78.3540252671141
RC02_A3_7211	47.326	-123.79	3.2	495	33.5	-123.49716623427692	46.78933417153415	3.422713050288546	393.0524943528672	38.4836338564629
RC02_A4_SN395	47.117	-123.842	1.4	386	41.8	-123.541289430362	47.15660373822987	1.699756983948475	374.34544950903296	45.151107007642224
RC02_A5_SN1547	42.923	-123.032	3.9	157	133.6	-122.96636192683958	42.95463833901119	3.8683334727164502	176.83522644979996	115.60751897099884
RC02_A7_SN4149	46.484	-123.562	2.9	489	33.3	-123.55433574519812	46.50919429351536	3.6396406710237272	411.5972113345737	38.23068747184898
RC02_A8_SN6132	43.223	-123.006	3.9	226	87.2	-123.0220433964332	43.19863901933044	3.967329123697934	233.0907696308552	84.7054672122251
RC02_A9_SN6596	42.472	-123.116	3.8	91	236.1	-123.15989513242678	42.671864890638425	3.767490705850988	101.71338336104984	218.45750760803384
RC02_B10_SN8293	47.098	-123.855	4.2	378	42.8	-123.7716175678176	46.94994037857506	4.0203809427308	373.95346858688976	41.95659487589229
RC02_B11_6870-1	46.74	-122.279	1.4	411	37.5	-122.24218209427328	46.89951985754831	1.5232972180999864	411.4798433179245	32.77438234519487
RC02_B1_6057	42.864	-123.977	4.9	285	61.9	-122.81835940501774	43.66694346251752	3.9624890512064592	244.089618539994	79.23730894203693
RC02_B3_7213	46.633	-123.669	4.7	322	51.2	-123.071027909841	46.8722922565272	2.8679877920925563	425.4855875070703	40.97628298173082
RC02_B4_SN522	47.423	-121.908	0.2	681	22.2	-121.87866902867678	47.4402478876692	-0.0274005332430233	701.1055445905176	19.875073549551782
RC02_B5_SN1816	42.472	-123.116	3.8	91	236.1	-123.11809917765318	42.50075611471335	3.88363731248832	86.80245582234707	231.47775937498312
RC02_B6_SN3650	47.113	-123.842	4.1	381	42.6	-123.79956809829407	47.05139836775509	3.823738389705265	410.1551721501264	36.93615263712122
RC02_B7_SN5367	47.117	-123.842	1.4	386	41.8	-123.99193305649308	47.13201367531976	2.2359320136445624	367.01203039473234	36.61113422421575
RC02_B8_SN6138	43.223	-123.006	3.9	226	87.2	-123.00049439369936	43.24087701247598	4.011638309207515	233.5586447449794	83.71288158345858
RC02_B9_SN6610	42.472	-123.116	3.8	91	236.1	-123.07399391754338	42.573996406995626	3.6644071808381695	105.49908690308558	205.3323932813899
RC02_C10_SN8312	47.113	-123.842	4.1	381	42.6	-123.86889884195404	46.95088214800632	4.107034768770457	388.65153946323255	42.74976552089996
RC02_C11_6871-1	46.74	-122.279	1.4	411	37.5	-122.47103823379922	46.677900931548336	1.1699711651950424	418.4480264400314	32.62685957049422
RC02_C12_5032	48.903	-121.638	0.4	545	29.2	-121.65485312392534	48.4990719087253	1.154935972457558	483.7607086890117	33.29289964961037
RC02_C1_6058	42.672	-124.373	7.0	503	36.0	-123.43684662574184	43.831990534250274	5.1514190723565925	273.872196525467	62.79293570919734
RC02_C2_6098	44.53	-123.68	4.8	252	74.0	-123.7956506889418	43.34362391498546	5.260003709128409	280.2359757833443	65.98023049715158
RC02_C3_7214	46.614	-123.649	4.7	322	51.3	-122.83891936760996	46.63859585557172	2.783152932346584	397.2448220471513	42.94244703295228
RC02_C4_SN1264	43.223	-123.006	3.9	226	87.2	-122.89922212574488	43.0308830256924	3.640934540312549	207.2832171999818	95.04076981799466
RC02_C5_SN1825	42.472	-123.116	3.8	91	236.1	-123.11481692889504	42.49499441226029	3.8605611789130494	95.93450430207548	228.6924117354191
RC02_C6_SN3653	47.113	-123.842	4.1	381	42.6	-123.69552920639264	47.08623196567095	4.180839746103367	392.9936881527515	39.17848026583286
RC02_C7_SN5378	47.117	-123.842	1.4	386	41.8	-120.9311208815517	47.50854258943622	-3.2629893926059923	150.75613394648573	113.03318513568227
RC02_C8_SN6217	43.38	-123.213	4.3	179	109.1	-123.23234871894768	43.43624838714875	4.336460500429964	175.4958305935612	106.3374743669707
RC02_C9_SN7000	47.066	-121.706	-1.4	342	42.2	-121.7147614814427	47.0207349148443	-1.0070712147399086	349.48917491846464	42.265239480761686
RC02_D10_SN8323	47.113	-123.842	4.1	381	42.6	-123.82993483580078	47.344447840877535	4.599930116535861	380.74209134418265	40.11940837560493
RC02_D11_2096-1	46.74	-122.279	1.4	411	37.5	-122.328478828087	46.594684513457366	1.5658776308052091	390.3613858957497	41.00455174953767
RC02_D12_5033	47.677	-120.556	-3.5	127	140.8	-120.79338098594752	47.626021168479696	-3.975822118355679	130.68035115300822	122.61868207054664
RC02_D1_6060	42.757	-124.149	5.6	384	47.9	-123.24930854627928	43.72539629179994	4.408290302388101	212.8926849003492	94.56815608152613
RC02_D2_6104	44.262	-123.88	4.9	302	57.9	-123.73523544937991	43.88489214014709	5.32120577130549	286.05279868669345	64.36718350138221
RC02_D3_PNW324	47.229	-121.908	2.5	440	37.5	-121.89655723651757	47.65530131594182	2.187019739415143	441.5323397666709	42.405550042601305
RC02_D4_SN1288	43.223	-123.006	3.9	226	87.2	-122.95257004548002	43.1825329908711	3.997504366505235	214.5502368119724	93.70905609018976
RC02_D5_SN2247	47.066	-121.706	-1.4	342	42.2	-121.711796538569	47.121447074607154	-0.9812400876351536	354.619227856521	38.09028907285282
RC02_D6_SN3655	47.113	-123.842	4.1	381	42.6	-123.81961883577064	46.97188986238964	4.350768427109626	373.233678571399	43.48977968598357
RC02_D7_SN5472	47.423	-121.908	0.2	681	22.2	-121.93696038684072	47.55947349140807	0.2643490833760844	670.1092464305455	20.467008705016028
RC02_D8_SN6221	43.38	-123.213	4.3	179	109.1	-123.2197498617896	43.17883615054655	4.89036789009138	196.48168856148823	107.7509610001767
RC02_D9_SN7019	47.066	-121.706	-1.4	342	42.2	-121.60222121071372	47.43655382475576	-1.2268553864901497	373.9085984766506	40.57124597358587
RC02_E10_SN8332	47.113	-123.842	4.1	381	42.6	-123.76220532947592	46.48563560978605	4.270123641666251	362.3634007365788	46.58991108116663
RC02_E11_2098-1	46.74	-122.279	1.4	411	37.5	-122.31983460861686	46.71225312788247	1.3924269901934032	412.4277451957604	36.8365505285602
RC02_E12_5034	47.677	-120.56	-3.5	130	135.5	-120.42204342633416	47.44119639248257	-3.728994402158356	133.56871536185682	122.11914735291272
RC02_E1_6061	42.801	-123.979	5.0	290	61.3	-123.76492563167218	43.50886582302918	5.217846950166496	283.91684429096847	64.3445121597713
RC02_E2_6105	44.518	-123.762	5.1	311	57.2	-123.11589623715572	45.01557133392734	3.628511495889844	274.2764493522686	65.9748583256845
RC02_E3_3011-084	46.442	-121.873	2.4	297	59.2	-121.8061986858218	46.486311110869096	0.8205420561236789	299.7073438839691	51.76424639354222
RC02_E4_SN1372	43.38	-123.213	4.3	179	109.1	-123.18865909715664	43.34547485736478	4.499643601736633	168.97858948296502	116.53207021445108
RC02_E5_SN2317	46.943	-121.468	-3.1	239	55.9	-121.5434584656638	46.98312780748664	-1.94781498084582	253.9250529708541	56.818198502703225
RC02_E6_SN3711	47.319	-123.908	3.7	480	34.3	-123.9707701196214	47.087228652995066	3.212565048164464	446.9369605462669	35.132940646668075
RC02_E7_SN5497	47.423	-121.908	0.2	681	22.2	-121.67952122803824	47.76725884157577	-0.4439278766907437	672.1441695622746	14.585847686578155
RC02_E8_SN6327	42.923	-123.032	3.9	157	133.6	-123.18213177511646	43.03348781148796	3.6195160098885153	140.57646169533277	133.47824855334022
RC02_E9_SN7022	47.066	-121.706	-1.4	342	42.2	-121.5139808853275	47.3077773060536	-1.38225392229987	367.499333844503	39.494831964192095
RC02_F10_SN8359	47.319	-123.908	3.7	480	34.3	-123.87547174509898	47.25433050343136	3.798972068144709	466.6015173284219	33.71968814618854
RC02_F11_2486-1	44.403	-123.837	5.4	292	58.6	-123.91833201044966	44.14979085195549	5.329370640778746	304.13668634463204	57.83208796119089
RC02_F12_5035	47.745	-120.672	-2.9	101	190.9	-120.7115156217803	47.49663325314116	-3.947062726291816	123.51140027078604	127.29521559538718
RC02_F1_6090	44.895	-123.894	5.0	359	45.8	-122.7405710157194	44.11712481502818	4.295018447329839	276.3860541655412	68.72440291249558
RC02_F2_6107	44.118	-124.024	5.5	335	50.0	-123.16674169750414	43.86810694776942	3.9859836486809854	298.12791165395583	65.39063689188158
RC02_F3_3023-254	46.16	-121.928	-0.3	364	42.2	-122.01038262953588	46.76137411582469	1.901508180019256	385.8713060501902	43.70364005985658
RC02_F4_SN1383	43.38	-123.213	4.3	179	109.1	-123.24455810670804	43.51381459469263	4.517374114563665	171.23428431303105	111.1344693378675
RC02_F5_SN2330	46.943	-121.468	-3.1	239	55.9	-121.2983949452287	47.04933291451872	-3.3759601288300414	208.17254446523836	69.37650168143644
RC02_F6_SN3713	47.319	-123.908	3.7	480	34.3	-123.87329327151652	47.235996886694565	3.734290661400341	457.59369891816857	38.527356819769565
RC02_F7_SN5504	47.423	-121.908	0.2	681	22.2	-121.7939878830218	47.58409669737792	0.1436390926753239	721.6455553224494	19.519303332199197
RC02_F8_SN6351	42.923	-123.032	3.9	157	133.6	-123.03264697718788	42.97062830882682	3.919193076619164	160.0933909174999	132.36859445542493
RC02_F9_SN7078	46.943	-121.468	-3.1	239	55.9	-121.3118040411676	46.86344949961518	-3.404716335621972	207.072760000421	73.14648103062285
RC02_G10_SN8362	47.319	-123.908	3.7	480	34.3	-123.93717579354278	47.25875255792293	3.716795789249768	466.7270407976088	34.62711476557009
RC02_G11_2491-1	44.403	-123.837	5.4	292	58.6	-123.77841579927292	44.599438810275096	5.237996484824134	310.1060192191006	55.29083156749867
RC02_G12_5036	46.653	-121.225	-2.8	138	110.6	-120.81622933119188	47.37344924969948	-3.5974916047811103	126.41251616832952	119.4449763434363
RC02_G1_6091	44.969	-123.86	4.5	394	40.8	-123.7184075401946	44.01909453530872	4.878066353036615	301.252258987776	62.45402447481016
RC02_G2_6118	43.731	-123.952	5.7	306	57.5	-123.6598973732729	43.68122866634391	4.714480282532842	342.9018224484276	48.295420675940704
RC02_G3_SN3623	47.098	-123.855	4.2	378	42.8	-123.3080719031799	43.29520274044219	4.398604253018581	236.45006805049096	82.22522827958393
RC02_G4_SN1395	43.38	-123.213	4.3	179	109.1	-123.07191899584988	43.03375916035668	4.084555765512623	164.7742264829101	108.1973189854356
RC02_G6_SN4144	46.484	-123.562	2.9	489	33.3	-123.64486023021183	46.66303084287054	3.0489600123538003	484.3959089159248	33.122788179452776
RC02_G7_SN5508	47.423	-121.908	0.2	681	22.2	-121.887394953368	47.56828703216523	0.3129856693829711	693.0274400127726	19.630311882705584
RC02_G8_SN6352	42.923	-123.032	3.9	157	133.6	-122.97947187226268	43.02142384364118	4.188378295935177	162.63946794156178	131.65471636668187
RC02_G9_SN7097	46.943	-121.468	-3.1	239	55.9	-121.34489843442375	47.22810192947738	-2.7738153615913994	256.4657058274787	51.19230052028492
RC02_H11_2490-1	44.403	-123.837	5.4	292	58.6	-123.61457554287828	44.1614391019183	5.124247060737076	280.7456810106189	65.9232342839843
RC02_H12_5037	46.654	-121.23	-2.9	143	106.3	-120.9154471629207	47.31720703613152	-3.761505764048859	188.2197382818977	86.07053306764024
RC02_H1_6093	44.287	-124.009	5.6	300	56.3	-123.19676826956156	44.192054742323705	4.223617380054158	316.23161063699695	54.86301596415951
RC02_H2_6119	43.725	-123.901	5.6	318	55.8	-123.21333237491552	43.63886857289247	4.530693035812552	301.07772730496487	64.58845398736887
RC02_H3_SN388	47.117	-123.842	1.4	386	41.8	-123.72189967898612	47.2454723841021	2.0914255251677023	383.7367308552458	36.20948478405837
RC02_H4_SN1545	42.923	-123.032	3.9	157	133.6	-122.96553144945418	43.11056938813692	3.850118059657617	156.39473916193043	125.87317494465336
RC02_H5_5051	48.503	-121.613	1.4	408	42.6	-121.7022050176727	47.83120738680832	2.00248640087383	468.7914665903705	36.71548322277018
RC02_H7_SN6128	43.223	-123.006	3.9	226	87.2	-123.0531743665388	43.177453018248656	3.786918448077349	224.1191021380398	88.49077009914217
RC02_H8_SN6593	42.472	-123.116	3.8	91	236.1	-123.3849379470912	42.64508573228712	3.715311108038573	73.86170450955115	204.75276680893307
RC02_H9_SN8281	47.098	-123.855	4.2	378	42.8	-123.92667280620142	47.1477131600762	4.01382091357004	394.2409294342049	39.92906069432617
RC03_A10_3127	42.216	-122.322	-0.7	138	125.6	-122.89859655458892	43.77368364019308	3.4304733145448427	213.91895205920625	100.602731628267
RC03_A12_3195	43.918	-123.707	5.0	312	61.3	-123.05299290746684	44.08731785067893	4.753178379738718	290.4469625297116	60.461170056362846
RC03_A1_1128	46.608	-122.455	2.6	350	48.5	-122.61345936867596	46.66735350461547	3.1113645546941395	457.18547615908295	37.73201195132954
RC03_A2_1144	47.229	-121.908	2.5	440	37.5	-122.00868569123202	47.9877558406594	1.6684068157661895	356.37763592274274	46.652193267632086
RC03_A3_1162	47.423	-121.908	0.2	681	22.2	-121.83114266875192	47.60291118504798	0.0434694337686496	669.2224658991547	21.817493967573483
RC03_A4_1199	44.272	-122.861	4.7	218	88.8	-123.09591387100684	44.12540682935781	3.8316505078583214	319.88196012971844	62.27776982172114
RC03_A5_1232	45.771	-123.723	3.4	504	32.0	-123.73157136121344	46.44913333064642	4.279175496951517	402.6083178583376	43.46749261732976
RC03_A6_2017	45.121	-121.91	-0.1	292	55.5	-122.05333845594208	44.23984173812717	1.1374159787577065	297.2004789488829	58.41749420116592
RC03_A8_3011	45.12	-122.327	1.8	471	32.6	-122.17324880644864	44.85038520711158	1.9879338770821755	293.5075777581159	59.69190663132295
RC03_A9_3054	44.144	-122.64	4.4	283	69.2	-122.46915384181816	43.76833058537101	1.5939696314583625	222.0453066434148	87.38165884159113
RC03_B11_3173	43.871	-123.291	4.5	181	106.4	-123.6879844622916	43.88837197578391	5.245822865979755	303.19945503062013	59.59713432253365
RC03_B12_3197	44.067	-123.647	5.1	289	66.8	-123.60084204577916	44.29764009469187	4.681504092085193	302.89254897728995	59.493045087671256
RC03_B1_1129	46.481	-121.913	2.6	290	61.3	-123.27813785057228	46.45514734143804	3.729025126776221	320.1174472250602	54.760627889087495
RC03_B2_1146	47.113	-121.843	-0.8	477	29.7	-121.7646974805729	47.32906765356371	-0.0904175141015062	468.73939218797807	38.432242375063794
RC03_B3_1171	42.835	-122.918	3.7	167	118.8	-123.13538185201202	43.26384171435168	4.7216751496067255	207.7185297136296	87.42002722925282
RC03_B4_1200	44.62	-122.66	3.6	366	49.2	-122.38394209379403	44.15667277128921	2.666126019396538	298.4729555764833	58.79676751176833
RC03_B5_1236	46.182	-123.494	4.4	308	54.6	-123.03384286290436	46.72630145464403	3.327927700657028	385.4372119632162	46.6591783057349
RC03_B6_2022	44.893	-121.903	-0.1	280	58.0	-122.04039339547948	44.02958732518269	0.7923430466990364	254.51674438045487	72.82410633750881
RC03_B7_2092	44.37	-122.024	0.3	349	48.3	-122.17007327114564	44.61127313763893	2.4016528970705644	334.65985406293527	51.74017232781796
RC03_B8_3013	45.066	-122.283	1.3	456	33.8	-122.34399969439777	44.928995492404304	2.2820578123828823	319.47120394952645	56.32081636760425
RC03_B9_3059	44.029	-122.763	4.5	293	66.9	-123.2988045529261	43.74881682574653	4.633209508822998	233.94302909303792	81.52449104080394
RC03_C10_3144	45.234	-123.51	2.3	275	62.6	-122.7358303779878	45.179030906595166	3.126375540575131	344.8420878830001	47.88132016893975
RC03_C11_3175	44.18	-123.444	4.4	167	115.7	-122.95056219488995	44.117468412672935	4.610573051166748	285.5689039526341	66.03982723929707
RC03_C12_3198	44.068	-123.649	5.2	295	65.5	-123.60721346088528	43.94073079661926	4.949200011045	282.9550465102581	69.65299327481338
RC03_C1_1130	46.615	-121.678	2.3	230	78.9	-122.11897038947042	46.6211744287878	2.0655634144281687	398.8009195502283	42.26245668164536
RC03_C2_1147	47.117	-123.842	1.4	386	41.8	-123.45385489671476	47.00411936244859	1.823133146324988	430.7805720225384	36.85578981303488
RC03_C3_1173	42.891	-122.829	3.5	169	115.5	-122.61452841083636	43.36490307487583	2.4808932345489296	208.65973318080972	91.54773783979276
RC03_C4_1202	44.602	-121.948	0.4	283	62.1	-122.18335559974496	43.93546372657641	1.4887688307404932	298.7069065143433	59.84111969335865
RC03_C5_1238	46.067	-123.649	3.5	465	35.3	-123.52084042157864	46.50946710047353	3.8497255106773207	387.8196815624359	43.36492311088063
RC03_C6_2023	45.415	-121.888	0.0	486	32.9	-122.3532621653752	44.42120955868806	3.2969344192079664	317.15715952156484	55.94837809610024
RC03_C7_2093	44.27	-122.124	1.5	391	43.0	-122.65357297236189	43.71683059469748	3.3380210058613278	285.39160722081834	65.5522951875378
RC03_C9_3061	44.173	-122.986	4.7	249	77.6	-122.88739054542818	43.64382773847525	4.262836523249931	249.45014348450505	78.27233978107166
RC03_D10_3145	45.234	-123.513	2.3	275	62.3	-123.41990827923055	43.926487473658725	4.428509031733428	280.207344880385	71.12222787245918
RC03_D11_3176	43.772	-123.23	4.4	195	98.2	-123.47223498931535	44.48147749039404	4.768980948643586	294.84320225134945	59.26773031740201
RC03_D12_3202	45.327	-123.659	3.3	402	39.2	-122.9915467643557	45.74441032939064	2.7764162429075263	353.66980232767474	51.75920804352804
RC03_D1_1132	47.986	-121.708	1.3	541	31.3	-121.73096568159836	48.20334575835166	1.3925408591100787	439.95861793071913	36.760351019548615
RC03_D2_1150	47.302	-121.772	2.3	486	34.0	-122.12875049538322	48.238319834933456	1.4197280014119729	487.514152427361	21.379134180262376
RC03_D3_1176	47.753	-121.124	-3.2	350	40.5	-120.92009039135688	47.32498938103125	-3.515866353673532	165.9493773152592	94.4773036560843
RC03_D4_1213	45.265	-122.217	3.1	338	53.8	-122.76337186765144	44.19090189976362	3.954349019177456	308.0186231814493	58.17784174037018
RC03_D5_1253	46.561	-123.363	3.2	287	58.9	-123.01395903266469	46.4629310623324	3.06146480714341	433.16069338005695	38.50009467739604
RC03_D6_2024	44.909	-122.012	0.9	275	63.1	-122.1376092212876	44.52388569561246	1.970707223939836	317.14621121002324	54.4983697042841
RC03_D7_3001	45.23	-122.527	4.3	235	82.8	-122.2838055622366	44.4529908304116	2.594463752766689	320.6312759831632	58.1605303980188
RC03_D8_3022	44.76	-122.498	3.4	315	58.6	-122.31402517543587	44.41351506986787	2.746194163881957	304.13309154553747	59.57011490426165
RC03_D9_3066	43.564	-122.991	3.8	288	66.7	-123.19641681813832	43.76310256167919	4.557913949600937	283.1344988698081	65.31320402874658
RC03_E10_3161	45.71	-122.958	2.3	218	79.5	-122.1701245313571	47.08579061304444	1.342424533012534	420.7515315420976	40.289264528049486
RC03_E11_3182	43.459	-123.622	4.7	155	122.0	-123.67278860862308	43.44179275343316	5.041547764932583	271.58454394292744	68.47829538253328
RC03_E12_3205	43.069	-124.008	6.2	229	76.8	-123.34406948494558	43.72089564062908	4.417799703280326	267.52015279045617	76.37442844436136
RC03_E1_1136	48.732	-121.064	-1.2	215	82.4	-121.66615375701475	48.27548298344548	0.5431188645454004	444.835326297704	31.87106911773252
RC03_E2_1153	47.226	-121.615	1.1	302	54.7	-121.61252254468852	48.26078781390476	0.7689642567938277	447.95703975164827	33.771904369437735
RC03_E3_1177	47.773	-121.078	-4.0	329	44.5	-120.72833002417268	47.55197289734337	-3.807150379601299	140.12353781783642	124.00417488269474
RC03_E5_1255	47.314	-123.45	3.2	556	31.1	-123.3308650017919	46.71390999191201	3.840469249498347	329.5730019103104	51.62633991784361
RC03_E6_2034	43.217	-122.199	-1.1	216	70.3	-122.5187767352047	43.84622583788553	3.3420493863905376	250.35362796578383	78.94628041058108
RC03_E7_3002	45.232	-122.527	4.3	228	85.7	-123.14441563947908	44.72120511213777	4.2933573630811415	340.72666171413863	48.24426961905853
RC03_E8_3024	44.736	-122.459	3.4	313	58.2	-122.3661876915098	43.967606939548205	2.818814488977627	277.7596428738115	66.19434748062183
RC03_E9_3081	43.287	-122.964	3.9	235	83.1	-123.13282811731428	44.010662750075134	4.384046568776256	278.844307300859	66.05635805694507
RC03_F10_3163	45.354	-123.384	2.4	247	68.8	-123.2542290222561	44.53179315311156	4.263415989613007	287.16300062219204	63.50844602338554
RC03_F11_3187	43.337	-123.553	4.6	153	122.4	-123.42665600490484	43.60758159799725	4.5213629552534105	214.8997283105174	92.76309234908057
RC03_F1_1139	48.716	-121.155	-0.3	345	52.2	-121.421053780823	48.55982255874072	1.1045607322369486	414.6673084972745	43.15798965688094
RC03_F2_1155	47.287	-121.328	-2.2	319	47.8	-120.888612482825	47.5595644643343	-3.560851534393745	160.49361605170338	105.99954816777624
RC03_F3_1191	44.623	-123.546	4.0	224	81.3	-122.89836718401712	44.139169446753215	4.474100540045773	254.11907907906212	77.37444801643298
RC03_F4_1219	43.325	-122.192	0.5	265	64.4	-122.22716706105828	43.58859381422653	1.3978108228663664	201.62624973477864	92.98087244715626
RC03_F5_1262	47.38	-123.63	3.0	545	31.4	-123.28214303751984	46.96793486210265	2.557550059513644	422.13257099472526	36.22405252787799
RC03_F6_2037	43.186	-122.725	2.2	247	70.8	-122.98150259163762	43.60944250357083	3.535902176670945	273.6399813584356	65.62273320184353
RC03_F7_3003	45.324	-122.15	2.2	407	43.6	-122.13811444590408	44.53277490701379	2.472660948683349	314.0204934906107	55.34997859252393
RC03_F8_3031	44.783	-122.558	3.5	339	53.2	-122.10606864729986	44.63756755256551	2.204829175261229	314.47346476424	57.71497832110418
RC03_F9_3099	43.114	-123.066	4.0	228	86.8	-122.85366678233854	44.23740172491999	4.700007282446069	295.21760289071034	63.294320844482485
RC03_G10_3165	45.377	-123.338	3.5	181	102.2	-123.70766147437313	44.35581197183949	4.774417374739457	333.7813471436692	50.45661758189742
RC03_G11_3189	45.685	-123.039	3.0	182	97.9	-122.34892245869564	46.10936226526047	3.0852339172941248	324.6869052492007	55.65215813527717
RC03_G12_3213	43.56	-123.775	4.9	182	102.5	-123.4095017033259	43.81688229426238	4.295166272288938	272.2620432202545	69.46914049370552
RC03_G1_1142	48.385	-121.934	2.3	562	29.6	-121.62897325321192	47.94900473225572	0.0036517229676304	470.6612363115656	34.985823586577105
RC03_G2_1159	47.334	-121.344	-2.1	309	50.8	-120.76462391080466	47.66410753456023	-3.852010542502521	163.15699497233953	102.28514512545698
RC03_G3_1195	44.332	-123.86	5.2	298	58.9	-123.61608132920644	43.96011985480007	5.31603706823253	226.2475014128686	83.92211295717779
RC03_G4_1223	44.191	-122.015	1.7	316	56.4	-122.1902909196499	44.10119175616192	2.440273404845529	274.4643088341759	69.33081637901266
RC03_G5_1263	47.181	-123.56	4.1	313	55.7	-123.30833697450048	47.586220517825005	3.6530680959670176	412.8258536100647	31.00766864882052
RC03_G6_2038	43.195	-122.651	1.7	262	66.8	-123.39069913894149	43.3143466613946	4.505419165821367	251.00775318339925	76.5901547163107
RC03_G7_3004	45.323	-122.154	2.1	409	43.1	-122.17290098557363	44.52027132603193	2.58639238887697	335.04995456837014	45.40647560790697
RC03_G8_3051	44.325	-122.943	4.4	237	81.4	-122.3703256491383	43.89902193214332	2.8214439306398305	309.2637211346172	63.13304563316742
RC03_G9_3101	43.041	-122.998	4.0	231	86.7	-122.94963180505356	43.3468155820807	3.754121512323836	243.34884515158123	79.09831843036358
RC03_H11_3190	45.684	-123.042	3.1	180	100.0	-122.94351739567324	45.88394444393007	2.8867115092816693	365.610995850241	50.057073444364704
RC03_H1_1143	48.385	-121.934	2.3	562	29.6	-121.66843203648062	48.63676132357645	0.943839606176228	444.8705673535905	36.3744451872436
RC03_H3_1197	44.342	-123.837	5.4	285	62.2	-122.78593367462295	44.085063056201086	3.586173283657982	305.14040960988444	62.9178692553682
RC03_H4_1224	44.194	-122.017	1.7	311	57.7	-122.50483244073556	43.97969493463709	2.6328630854544515	265.3648148926165	66.07504667873681
RC03_H5_SN2274	47.066	-121.706	-1.4	342	42.2	-121.71874547854064	47.1562124288129	-0.8386629147801237	341.269010826798	42.94264551508069
RC03_H7_3010	45.043	-122.249	0.7	464	33.2	-122.59773314537634	44.10265824587106	3.353400570943722	276.8777182278273	71.78532365264346
RC03_H8_3052	44.3	-122.638	4.5	343	55.8	-122.42938806426992	44.25065961056657	3.063690469168289	302.8475379884092	62.1503664224949
RC03_H9_3106	42.98	-122.954	4.4	201	101.7	-122.86254049774504	43.57084416962091	3.768292970798583	244.46642634744413	78.3132094083768
RC04_A10_4176	44.119	-122.033	2.1	302	61.1	-122.89557208659367	43.68815016328434	4.571196851429734	241.2819037788373	78.85702478875098
RC04_A11_4194	44.373	-122.38	3.2	327	58.5	-122.55886665598842	44.63114274120676	2.952200167504446	350.6114903420614	53.95611947733637
RC04_A12_5001	46.609	-121.627	0.5	268	61.1	-122.3507023848434	46.72995983398184	2.450126730504393	376.3289272421737	46.14363741774244
RC04_A3_3356	45.002	-123.53	3.4	228	78.1	-123.57204116448936	44.62330977663064	4.949522591874413	304.515003680526	56.57509077850136
RC04_A4_4012	44.497	-121.766	-1.2	267	59.6	-121.49776647634884	45.80078755391577	-1.8578005305606664	157.3946971700991	97.78305478011956
RC04_A5_4036	44.942	-122.188	1.1	383	42.8	-122.12755212242924	44.16083703208306	1.9283469644837667	284.2975141784213	65.91406439973828
RC04_A6_4067	45.146	-121.442	-0.8	86	218.7	-121.88173886979864	44.267496850523735	0.081562219357834	207.71800782107147	90.15760791781597
RC04_A8_4126	43.306	-122.789	3.5	233	83.0	-122.8248397532972	43.84043050768305	3.101595062792871	260.4811648798695	74.70811552856738
RC04_A9_4150	43.948	-122.552	4.0	269	72.6	-123.24188940915803	44.10013751389702	3.924642753069623	307.8636276193994	63.77909150840463
RC04_B11_4196	44.433	-122.425	3.6	339	56.2	-121.89619459107	47.13004734330927	1.3344932626136403	408.0846057311238	41.53018439697013
RC04_B12_5002	46.494	-121.856	0.4	315	50.7	-122.1370447532133	46.08040442402881	1.2573173358750511	329.9222845041832	46.16288305803415
RC04_B1_3224	42.998	-124.069	6.6	197	86.1	-123.24254075121549	43.60427831018455	4.228322554159728	306.83448035352995	66.31373571397691
RC04_B2_3316	43.585	-123.411	4.4	198	97.3	-123.56586460391964	43.962410412325234	4.94837375036375	289.02362698309827	59.622681293526
RC04_B5_4042	45.092	-121.878	-0.6	274	58.2	-121.98088277466756	44.182932955677146	0.68634450842712	288.0750328685179	55.39601785000977
RC04_B6_4068	45.57	-121.506	-0.8	141	126.1	-122.08839932525387	44.6089122310331	1.8166460703506588	327.28673325980424	54.91989787625914
RC04_B8_4130	43.331	-122.663	3.2	221	85.5	-122.87530610261486	43.3569183204261	3.604241905838901	249.83519093878195	76.22785071112187
RC04_B9_4153	43.527	-122.43	3.0	253	74.7	-122.3057125252052	43.86267852271882	2.2372220052320477	249.19782865842444	75.90037800962449
RC04_C10_4180	44.186	-122.166	2.6	296	64.3	-123.27990860809616	43.946083586071936	4.25705563630688	256.9496517425825	74.01334126330372
RC04_C11_4199	44.418	-122.379	3.0	336	56.9	-123.01607581170782	43.793274245170686	4.153924044804021	236.1693993200044	83.31356147738032
RC04_C12_5009	45.86	-121.901	0.4	295	60.0	-121.82664385307208	45.69846071425972	-0.2431402812863503	290.74723948096283	61.82708517064586
RC04_C1_3228	43.836	-123.502	4.6	181	106.5	-123.24158517935916	44.07192241945656	4.134063666887131	287.32252934218747	65.09757450375133
RC04_C2_3341	45.301	-123.449	2.2	300	55.7	-123.5818469587892	44.426756001860674	4.41364945272875	292.1495895485081	64.96078305023308
RC04_C3_3360	44.412	-123.695	4.7	365	51.0	-123.239492970681	43.73914539581061	4.484212165798047	231.1109714015249	84.70287521371026
RC04_C4_4015	44.316	-121.715	-1.1	145	112.3	-121.9633055246959	44.57257196282879	1.4539289776282385	276.51905424963536	64.03712012796215
RC04_C5_4051	45.123	-121.956	-0.8	311	50.4	-121.88167876651976	44.57484722340017	0.240003385698829	252.1363728144876	69.89899353039694
RC04_C6_4069	45.572	-121.508	-0.8	140	127.8	-121.96416607325874	44.88445367474983	0.6733228973509238	317.6396409912515	54.72703334166036
RC04_C7_4097	42.852	-122.288	-0.8	198	81.2	-122.2418624241783	43.70105308078869	1.5518849983032956	287.4531458998234	60.94376433017394
RC04_C8_4131	43.353	-122.386	1.2	257	67.6	-123.56956343321622	43.730555992604856	4.329467251529438	273.0654444227825	68.3818175633501
RC04_D10_4181	44.185	-122.169	2.6	297	64.0	-122.39532835882136	44.29072686317704	3.375162351191161	286.00546623140826	62.902958785295056
RC04_D11_4200	44.368	-122.5	4.3	351	54.8	-122.39408290846372	44.31149111660839	2.6921625258796373	257.4264502777393	68.62719528094317
RC04_D12_5013	45.815	-121.809	-0.2	315	55.2	-122.0561445873644	45.4301086092198	2.9646954288306477	278.5085454846194	65.04685280103847
RC04_D2_3346	45.478	-123.279	3.1	182	99.4	-122.66253681712206	44.77054538085405	3.1726374973200047	323.5884724222257	55.6616972655052
RC04_D3_3364	44.182	-123.613	5.0	261	73.1	-123.69073885053582	44.539897166758685	4.227615983420437	310.85159673816946	59.97906146897154
RC04_D4_4016	45.073	-122.07	2.3	279	64.8	-122.30527970814538	45.51076262445063	3.095585694823701	376.2848190869082	42.35884429546442
RC04_D5_4052	44.933	-121.984	0.4	288	55.4	-122.6935619674764	43.63573606169498	3.366437776099429	266.07732553182746	71.72331119333684
RC04_D6_4073	45.167	-121.639	-2.0	166	97.5	-121.87443249014486	44.77911479631596	0.1833118890828859	319.5821941577729	44.58551845928855
RC04_D7_4106	42.611	-122.384	0.9	188	96.5	-122.56007026316529	44.03463207713623	3.476704812406948	255.86859231344857	73.64725461621589
RC04_D8_4137	43.024	-122.871	3.9	185	109.1	-123.39008086516556	43.73310028862465	4.727208891836558	257.24671838648146	71.56408561699442
RC04_E10_4182	44.299	-122.192	1.9	350	49.9	-122.7139928541438	44.06542419852988	3.758158234717542	263.7230739487659	73.42471207031208
RC04_E11_4202	44.667	-122.114	1.7	288	61.5	-122.27596062663488	44.387500927307386	2.873058650946282	313.5156350596143	58.164934300518254
RC04_E12_5019	45.818	-121.687	0.1	229	77.4	-121.85206779215429	45.07249244843101	0.395388151420873	243.20266129808076	71.56166210372105
RC04_E1_3238	43.828	-123.354	4.5	177	108.3	-122.8883117731742	43.447068716415735	3.3821954036258317	261.9410324268761	72.94610468345263
RC04_E2_3348	44.835	-123.599	4.0	357	49.0	-123.61378599970011	44.13923747776781	5.093894756231842	269.22363891551504	71.11114513652873
RC04_E3_3365	43.966	-123.573	4.5	184	104.3	-123.76229668531911	44.29556555171825	4.810537925985736	268.2498036187457	65.58833528776533
RC04_E4_4020	45.27	-121.938	1.1	391	42.9	-122.84767901904492	44.84159443775999	3.2903668203435634	392.32783370078334	41.43632713959059
RC04_E6_4076	45.196	-121.51	-1.0	143	120.3	-122.15490323072052	44.19928883209973	2.042744841114661	283.5461351142389	63.56495716278531
RC04_E7_4109	42.43	-122.368	-0.3	195	88.8	-123.30741913731406	43.6206461579684	4.717098435841706	224.3075022589213	92.89732326430652
RC04_E8_4138	43.027	-122.871	3.9	187	107.8	-122.66321224858848	43.935567038689264	3.58952833204291	268.98611638771735	73.1325211059932
RC04_E9_4159	44.009	-122.612	4.3	270	73.3	-122.79438292145502	43.9779980394791	3.9182118683904754	281.0054458380645	64.53161034301397
RC04_F10_4186	44.21	-122.117	1.5	374	45.8	-121.83930258904938	44.354333784631486	1.3285474022878625	339.37703169349953	54.039234015703904
RC04_F11_4203	44.791	-122.052	1.3	274	65.0	-122.343331431259	43.96074930514414	3.3122041622637357	304.7526285263341	60.05338807864248
RC04_F12_5020	45.813	-121.685	0.0	226	78.5	-122.4537771716475	44.97979695929584	3.786549010023691	310.42566995359994	61.99267120353115
RC04_F3_4005	44.435	-121.715	-0.6	116	147.2	-122.26339621375736	44.019929164324026	2.595684935184423	265.1085687581901	74.49901201157239
RC04_F4_4024	45.2	-122.152	2.3	379	43.8	-122.0805780166619	43.77262137695244	2.067637026111823	256.28379420856635	68.95993834274782
RC04_F5_4060	45.336	-122.04	0.4	531	29.2	-122.25620108970192	44.58367482817573	2.6019151357785955	298.6870164664779	61.178569877574574
RC04_F6_4077	45.133	-121.509	-1.1	131	133.6	-122.16310902172508	44.31547206178532	1.3644568945707214	292.72077185653507	61.25711419825926
RC04_F8_4139	43.071	-122.622	3.2	198	99.6	-123.33721054750576	43.27738921847656	4.255382382353879	252.76369311797453	71.4841814826526
RC04_F9_4172	43.959	-122.055	1.4	282	61.8	-122.7100313289984	43.83746591200875	3.3387579418279936	300.533430161186	64.49980300211514
RC04_G11_4205	44.432	-122.002	-0.2	289	56.7	-121.98911138001456	44.54664627877531	0.9824771530936894	292.17943446518075	61.5866586710701
RC04_G12_5025	45.995	-121.629	-1.4	203	76.5	-121.89504678026088	45.92870347308189	0.8931230784549036	321.2069633375414	53.64876336839159
RC04_G1_3312	43.614	-123.497	4.5	174	108.8	-122.9189081238244	43.707907296063375	4.055433874142524	285.8101441199708	66.2835291662071
RC04_G2_3353	44.966	-123.801	3.3	422	36.5	-123.0139023002777	44.27194286782608	3.935888725099799	301.0818340114806	59.560425520864655
RC04_G3_4008	44.573	-121.606	-0.7	119	150.0	-121.76607745544663	45.34135040176604	-0.3305352878052698	235.92845782768035	69.97268265200965
RC04_G5_4066	45.212	-121.966	-0.5	382	41.1	-121.88499348162338	44.64027780744706	-0.7574895850261363	285.3627725632913	59.78386264359577
RC04_G6_4083	45.273	-121.428	-1.0	96	185.1	-122.0787934955689	44.34346854876888	0.7506383855025542	244.35926011232127	76.45557488329347
RC04_G7_4119	43.152	-122.965	3.9	248	80.8	-122.97123738320548	43.88419142319213	3.676080964480576	274.3023874519708	62.59202802195401
RC04_G8_4145	43.105	-122.694	3.0	207	91.7	-123.07224752008295	43.31711954256659	3.393219594409392	234.6285750493576	81.99161837790328
RC04_G9_4173	44.207	-122.286	2.9	333	56.1	-122.63439989863906	43.48236652390577	2.966565177185942	245.0618189258112	75.1416675732552
RC04_H10_4193	44.402	-122.232	2.5	284	65.8	-122.33282134163376	44.20187263593071	3.05831337456438	309.8792685819473	56.66135631241573
RC04_H11_4209	44.558	-122.042	0.8	359	45.9	-122.11667172690592	44.30005466957617	1.5273731778010982	343.68730114672337	50.6587718428125
RC04_H12_5029	48.192	-121.5	0.8	432	42.2	-121.6500421474604	48.11867207081579	0.9462811924125863	465.3259401618691	37.52884965329133
RC04_H1_3313	43.708	-123.504	5.0	174	111.3	-123.91716161255916	44.14284173335798	5.389380846978567	387.82189351079904	45.19369661272109
RC04_H2_3354	44.733	-123.538	4.2	201	92.2	-123.64407526000156	43.85069248392478	4.95112474351889	273.1322102747232	64.98924356512886
RC04_H3_4011	44.485	-121.58	-0.7	130	127.6	-122.17429618689953	44.127006280586095	0.9142391936383728	243.38349553628103	75.66182440370818
RC04_H4_4034	45.005	-122.032	1.6	268	65.6	-122.22100731402924	44.494301380590414	2.3547725883969326	350.88103455143545	42.84766186389845
RC04_H5_5054	48.753	-121.583	0.7	450	37.4	-121.63306786701004	48.39058651961343	1.1384029795329242	427.98418459054017	37.21790098868527
RC04_H6_4084	45.271	-121.483	-1.7	197	80.5	-121.93719237482456	44.72234762436297	0.5340643043696449	315.902006599312	54.67639034167104
RC04_H7_4124	43.449	-122.533	3.6	224	86.8	-122.8903332586776	43.50663166143279	4.273702229893932	236.28635679316736	82.5994790082862
RC04_H8_4146	43.638	-122.42	3.6	236	82.4	-122.75170230914068	43.53798309443495	3.214871637965639	263.61660218140605	74.0389431929552
RC04_H9_4174	44.076	-122.244	2.9	320	58.6	-122.67250785274864	43.71639400413393	3.82244156892713	280.1120679519872	66.14570045007184
